# Natural non-coding *pumilio* variants retune value-coding interneurons to bias *Drosophila* oviposition choices

**DOI:** 10.1101/2025.03.07.641729

**Authors:** Dorsa Motevalli, Robert Alfredson, Sydney Fogleman, Emmanuel Medrano, Yang Chen, William I. Silander, Toshihide Hige, Ulrich Stern, Chung-Hui Yang

**Affiliations:** Dept. of Neurobiology, Duke University Medical School, Durham, NC 27710; Dept. of Biology, University of North Carolina, Chapel Hill, NC 27599; Dept. of Cell Biology and Physiology, University of North Carolina, Chapel Hill, NC 27599; Integrative Program for Biological and Genome Science, University of North Carolina, Chapel Hill, NC 27599

## Abstract

How natural regulatory genetic variation shapes innate economic decision biases by modifying neural circuit structure and function remains poorly understood. Here, we trace this pathway using a value-based oviposition decision in *Drosophila*. While laboratory flies reject sucrose in favor of a plain substrate, a wild-caught African strain accepts sucrose. This behavioral divergence maps to three African-specific intronic SNPs in the gene *pumilio* (*pum*), encoding an RNA-binding translational repressor. These SNPs downregulate *pum*, derepressing its target – the voltage-gated sodium channel *paralytic* (*para*) – in a pair of GABAergic interneurons that encode option values. Increased *para* enhances excitability, compresses neuronal value-coding differences between sucrose and plain options, and promotes sucrose acceptance. Selectively reducing *pum* or overexpressing *para* in these neurons converts laboratory flies to the African phenotype at physiological and behavioral levels. Our findings provide a genome-to-circuit-to-behavior model, illustrating how subtle regulatory polymorphisms reshape neural computations to drive adaptive variation in economic decision-making.
