## Supplementary table 2 for "Natural non-coding *pumilio* variants retune value-coding interneurons to bias *Drosophila* oviposition choices"

### Sheet: pum-51vs42-flip
Sequencing results of 12 animals for 51 and 3 animals for line 42 animals highling shared key SNPs (firs three) and ones they are completely opposite.
CHR	SNP	A1	A2	Line 51	Line 42
Shared GWAS SNPs
3R	3R:9079549	A	C	0/24	0/6
3R	3R:9079556	C	T	0/24	0/6
3R	3R:9116212	C	G	0/24	0/6
Differentiating SNPs
3R	3R:9062500	A	T	0/24	6/0
3R	3R:9062518	A	G	0/24	6/0
3R	3R:9065244	G	T	0/24	6/0
3R	3R:9065351	G	C	0/24	6/0
3R	3R:9065378	A	G	0/24	6/0
3R	3R:9065524	A	C	0/24	6/0
3R	3R:9065952	T	A	0/24	6/0
3R	3R:9066337	A	AATTGT	0/24	6/0
pum start: 3R:9066343
3R	3R:9068737	G	T	0/24	6/0
3R	3R:9068768	T	C	0/24	6/0
3R	3R:9069728	G	C	0/24	6/0
3R	3R:9069862	T	C	0/24	6/0
3R	3R:9071061	C	T	0/24	6/0
3R	3R:9071194	G	C	0/22	6/0
3R	3R:9071813	A	G	0/24	6/0
3R	3R:9073091	G	A	0/22	6/0
3R	3R:9073714	G	C	0/24	6/0
3R	3R:9074044	A	C	0/24	6/0
3R	3R:9074427	A	AGTGGCTTAG	0/24	6/0
3R	3R:9074438	TA	T	0/24	6/0
3R	3R:9074440	T	TGTTAATAA	0/24	6/0
3R	3R:9074543	G	A	0/24	6/0
3R	3R:9074821	T	G	0/24	6/0
3R	3R:9075923	C	A	0/24	6/0
3R	3R:9076071	A	C	0/24	6/0
3R	3R:9076300	GGAGGAGAAGCTGCAC	G	0/22	6/0
3R	3R:9076704	C	G	0/24	6/0
3R	3R:9076839	CCCCA	*	0/22	6/0
3R	3R:9078269	C	T	0/24	6/0
3R	3R:9079071	T	TTGC	0/24	6/0
3R	3R:9079208	C	T	0/24	6/0
3R	3R:9079261	A	G	0/24	6/0
3R	3R:9079306	GAGA	G	0/24	6/0
3R	3R:9079373	C	A	0/24	6/0
3R	3R:9080130	C	G	0/24	6/0
3R	3R:9081052	T	G	0/24	6/0
3R	3R:9081406	G	T	0/24	6/0
3R	3R:9082305	G	A	0/24	6/0
3R	3R:9082485	A	G	0/24	6/0
3R	3R:9082847	A	AACATATCT	0/24	6/0
3R	3R:9082901	C	G	0/24	6/0
3R	3R:9083173	C	CGGCGAAATTATGTAAAAATGTT	0/24	6/0
3R	3R:9084164	T	TGTTTCG	0/24	6/0
3R	3R:9084426	G	C	0/24	6/0
3R	3R:9085414	C	T	0/24	6/0
3R	3R:9086522	A	T	0/24	6/0
3R	3R:9086564	G	A	0/22	6/0
3R	3R:9086569	C	A	0/24	6/0
3R	3R:9086572	A	T	0/24	6/0
3R	3R:9086665	C	T	0/24	6/0
3R	3R:9087156	T	G	0/22	6/0
3R	3R:9087179	G	GAA	0/22	6/0
3R	3R:9087533	A	G	0/24	6/0
3R	3R:9087777	G	T	0/24	6/0
3R	3R:9087982	A	T	0/24	6/0
3R	3R:9088014	A	G	0/24	6/0
3R	3R:9088398	A	G	0/24	6/0
3R	3R:9088623	A	G	0/24	6/0
3R	3R:9088848	A	ACACACACACACACACACACAGG	0/20	6/0
3R	3R:9089437	A	T	0/24	6/0
3R	3R:9089660	T	C	0/24	6/0
3R	3R:9090065	AT	A	0/24	6/0
3R	3R:9090066	ATTTC	A	0/24	6/0
3R	3R:9090069	T	TGAACGC	0/24	6/0
3R	3R:9090375	G	T	0/24	6/0
3R	3R:9090559	T	C	0/24	6/0
3R	3R:9091031	T	C	0/24	6/0
3R	3R:9091191	T	C	0/22	6/0
3R	3R:9091327	A	G	0/24	6/0
3R	3R:9091525	C	CCACACA	0/18	6/0
3R	3R:9091819	G	A	0/24	6/0
3R	3R:9091930	T	G	0/24	6/0
3R	3R:9092321	C	A	0/24	6/0
3R	3R:9092425	C	A	0/22	6/0
3R	3R:9094094	C	T	0/24	6/0
3R	3R:9094108	T	G	0/24	6/0
3R	3R:9094125	T	C	0/24	6/0
3R	3R:9095556	A	C	0/24	6/0
3R	3R:9095632	T	G	0/24	6/0
3R	3R:9097102	A	AT	0/24	6/0
3R	3R:9097181	CTT	C	0/24	6/0
3R	3R:9097358	C	G	0/24	6/0
3R	3R:9097601	A	C	0/24	6/0
3R	3R:9097617	A	G	0/24	6/0
3R	3R:9097871	A	G	0/24	6/0
3R	3R:9098041	T	G	0/24	6/0
3R	3R:9098069	G	C	0/24	6/0
3R	3R:9098280	G	A	0/24	6/0
3R	3R:9098640	CCCA	C	0/20	6/0
3R	3R:9098953	A	C	0/24	6/0
3R	3R:9099021	T	A	0/24	6/0
3R	3R:9099260	A	G	0/24	6/0
3R	3R:9099261	T	G	0/24	6/0
3R	3R:9099540	G	GAGAGTT	0/22	6/0
3R	3R:9099550	A	C	0/24	6/0
3R	3R:9099583	C	T	0/22	6/0
3R	3R:9099828	A	G	0/24	6/0
3R	3R:9099917	CT	C	0/24	6/0
3R	3R:9100821	C	A	0/24	6/0
3R	3R:9100909	G	A	0/24	6/0
3R	3R:9101042	A	G	0/24	6/0
3R	3R:9101197	T	C	0/22	6/0
3R	3R:9101539	C	A	0/24	6/0
3R	3R:9101598	ATT	A	0/24	6/0
3R	3R:9101751	C	T	0/24	6/0
3R	3R:9101785	C	T	0/24	6/0
3R	3R:9102137	TA	T	0/24	6/0
3R	3R:9102177	A	G	0/24	6/0
3R	3R:9103224	C	T	0/24	6/0
3R	3R:9104196	C	G	0/22	6/0
3R	3R:9104570	C	T	0/24	6/0
3R	3R:9104666	T	C	0/24	6/0
3R	3R:9105964	A	G	0/22	6/0
3R	3R:9106822	A	AAGCCCC	0/24	6/0
3R	3R:9107675	C	A	0/24	6/0
3R	3R:9108633	T	C	0/24	6/0
3R	3R:9108949	T	C	0/24	6/0
3R	3R:9109086	A	C	0/24	6/0
3R	3R:9109400	A	T	0/24	6/0
3R	3R:9110526	T	A	0/24	6/0
3R	3R:9110812	A	T	0/24	6/0
3R	3R:9111263	C	G	0/22	6/0
3R	3R:9111596	T	C	0/24	6/0
3R	3R:9111634	C	CATTTT	0/24	6/0
3R	3R:9111640	GC	G	0/24	6/0
3R	3R:9111858	C	T	0/24	6/0
3R	3R:9112296	C	A	0/24	6/0
3R	3R:9113767	T	G	0/24	6/0
3R	3R:9114171	G	A	0/24	6/0
3R	3R:9114881	CAAAAAA	C	0/20	6/0
3R	3R:9115934	C	T	0/24	6/0
3R	3R:9115955	G	A	0/24	6/0
3R	3R:9116048	T	C	0/24	6/0
3R	3R:9117085	A	G	0/24	6/0
3R	3R:9117152	C	G	0/24	6/0
3R	3R:9117328	A	C	0/22	6/0
3R	3R:9117394	A	T	0/24	6/0
3R	3R:9117395	T	G	0/24	6/0
3R	3R:9117645	C	T	0/24	6/0
3R	3R:9117660	C	G	0/24	6/0
3R	3R:9117877	GA	G	0/24	6/0
3R	3R:9118268	G	A	0/24	6/0
3R	3R:9120112	T	C	0/24	6/0
3R	3R:9120602	C	G	0/24	6/0
3R	3R:9120639	CA	C	0/24	6/0
3R	3R:9121492	C	T	0/24	6/0
3R	3R:9121529	T	G	0/24	6/0
3R	3R:9121589	G	C	0/24	6/0
3R	3R:9121682	C	T	0/24	6/0
3R	3R:9121828	G	GAAAAAAGTA	0/24	6/0
3R	3R:9122073	C	T	0/24	6/0
3R	3R:9122220	A	C	0/24	6/0
3R	3R:9122350	T	G	0/24	6/0
3R	3R:9122456	A	G	0/24	6/0
3R	3R:9122723	A	G	0/24	6/0
3R	3R:9122733	TGTC	T	0/24	6/0
3R	3R:9122904	T	C	0/24	6/0
3R	3R:9123199	G	T	0/24	6/0
3R	3R:9123911	A	T	0/24	6/0
3R	3R:9123922	T	G	0/24	6/0
3R	3R:9124021	G	T	0/24	6/0
3R	3R:9124341	G	A	0/24	6/0
3R	3R:9124481	A	G	0/24	6/0
3R	3R:9125002	A	G	0/24	6/0
3R	3R:9125253	G	GA	0/24	6/0
3R	3R:9125400	G	A	0/24	6/0
3R	3R:9125409	C	A	0/24	6/0
3R	3R:9125485	T	C	0/24	6/0
3R	3R:9125867	G	A	0/24	6/0
3R	3R:9126852	C	T	0/24	6/0
3R	3R:9126995	C	T	0/24	6/0
3R	3R:9127158	C	T	0/24	6/0
3R	3R:9127285	G	C	0/24	6/0
3R	3R:9127772	G	A	0/24	6/0
3R	3R:9128337	T	C	0/24	6/0
3R	3R:9128541	A	T	0/22	6/0
3R	3R:9129001	A	C	0/24	6/0
3R	3R:9129159	T	G	0/22	6/0
3R	3R:9129427	A	T	0/24	6/0
3R	3R:9129665	A	T	0/24	6/0
3R	3R:9129869	C	G	0/24	6/0
3R	3R:9130296	C	T	0/24	6/0
3R	3R:9130425	T	C	0/24	6/0
3R	3R:9130759	G	A	0/24	6/0
3R	3R:9130790	AACTGGCTGTTAAT	A	0/24	6/0
3R	3R:9130812	C	T	0/24	6/0
3R	3R:9130821	C	A	0/24	6/0
3R	3R:9131050	G	A	0/24	6/0
3R	3R:9131062	T	C	0/24	6/0
3R	3R:9131093	A	G	0/24	6/0
3R	3R:9131179	C	G	0/24	6/0
3R	3R:9131293	TAA	T	0/22	6/0
3R	3R:9131859	T	C	0/24	6/0
3R	3R:9131874	T	G	0/24	6/0
3R	3R:9131878	C	A	0/24	6/0
3R	3R:9131950	T	C	0/24	6/0
3R	3R:9133020	G	GC	0/20	6/0
3R	3R:9133706	G	GT	0/24	6/0
3R	3R:9134290	TGAGAAATGATAGAA	T	0/22	6/0
3R	3R:9134740	C	T	0/24	6/0
3R	3R:9135237	T	C	0/24	6/0
3R	3R:9135406	C	CG	0/24	6/0
3R	3R:9136545	T	A	0/24	6/0
3R	3R:9136854	G	C	0/24	6/0
3R	3R:9138591	C	T	0/22	6/0
3R	3R:9139034	T	A	0/24	6/0
3R	3R:9139082	T	A	0/24	6/0
3R	3R:9139150	CTT	CT	0/18	4/0
3R	3R:9139358	C	T	0/24	6/0
3R	3R:9139715	C	T	0/24	6/0
3R	3R:9140380	A	AT	0/24	6/0
3R	3R:9140610	G	A	0/24	6/0
3R	3R:9140612	G	A	0/24	6/0
3R	3R:9140622	G	C	0/24	6/0
3R	3R:9140630	G	GT	0/24	6/0
3R	3R:9140721	C	A	0/24	6/0
3R	3R:9140822	T	A	0/24	6/0
3R	3R:9140880	A	T	0/24	6/0
3R	3R:9141192	GACGGAGCCATCTGTAAAGAACTTTCAGTCAT	G	0/24	6/0
3R	3R:9141473	G	T	0/24	6/0
3R	3R:9141482	T	A	0/24	6/0
3R	3R:9142044	T	C	0/24	6/0
3R	3R:9142298	T	C	0/24	6/0
3R	3R:9142474	T	C	0/24	6/0
3R	3R:9142511	T	C	0/24	6/0
3R	3R:9142579	A	C	0/24	6/0
3R	3R:9142587	T	C	0/24	6/0
3R	3R:9143021	A	G	0/24	6/0
3R	3R:9143043	A	G	0/24	6/0
3R	3R:9144102	A	G	0/24	6/0
3R	3R:9144479	A	G	0/24	6/0
3R	3R:9144906	T	G	0/24	6/0
3R	3R:9144925	C	G	0/24	6/0
3R	3R:9145305	A	T	0/24	6/0
3R	3R:9145672	T	C	0/24	6/0
3R	3R:9145719	A	ATTTTGCTAGCATCGCCTCAC	0/24	6/0
3R	3R:9146034	C	T	0/24	6/0
3R	3R:9146226	T	G	0/24	6/0
3R	3R:9146229	C	A	0/24	6/0
3R	3R:9146454	A	G	0/24	6/0
3R	3R:9146545	A	G	0/24	6/0
3R	3R:9148073	G	A	0/24	6/0
3R	3R:9148191	A	T	0/24	6/0
3R	3R:9148493	CCACA	C	0/22	6/0
3R	3R:9148819	C	CGCA	0/24	6/0
3R	3R:9148826	T	C	0/24	6/0
3R	3R:9148828	A	AC	0/24	6/0
3R	3R:9148993	T	A	0/22	6/0
3R	3R:9148994	T	G	0/22	6/0
3R	3R:9149516	A	G	0/24	6/0
3R	3R:9149569	T	C	0/24	6/0
3R	3R:9149605	A	AAAT	0/24	6/0
3R	3R:9149617	A	C	0/24	6/0
3R	3R:9149632	AAAG	A	0/24	6/0
3R	3R:9149663	A	G	0/24	6/0
3R	3R:9150007	AT	A	0/20	6/0
3R	3R:9151228	C	T	0/24	6/0
3R	3R:9153485	CG	C	0/24	6/0
3R	3R:9156756	ACTT	A	0/24	6/0
3R	3R:9157419	A	T	0/20	4/0
3R	3R:9158976	C	T	0/24	6/0
3R	3R:9160751	A	G	0/24	6/0
3R	3R:9160971	G	T	0/24	6/0
3R	3R:9161046	T	A	0/24	6/0
3R	3R:9161077	T	C	0/24	6/0
3R	3R:9161098	T	C	0/24	6/0
3R	3R:9161108	C	A	0/24	6/0
3R	3R:9161656	T	A	0/24	6/0
3R	3R:9161945	A	G	0/24	6/0
3R	3R:9163213	A	G	0/24	6/0
3R	3R:9163347	A	T	0/24	6/0
3R	3R:9163984	T	TAGCGAGC	0/24	6/0
3R	3R:9164107	G	A	0/24	6/0
3R	3R:9164461	C	T	0/24	6/0
3R	3R:9165770	A	AAACAAACGTTAC	0/22	6/0
3R	3R:9166891	GA	G	0/24	6/0
3R	3R:9167302	G	A	0/24	6/0
3R	3R:9167936	C	CA	0/24	6/0
3R	3R:9167968	A	C	0/24	6/0
3R	3R:9168058	T	G	0/24	6/0
3R	3R:9168072	A	G	0/22	6/0
3R	3R:9168124	A	G	0/24	6/0
3R	3R:9168255	G	A	0/24	6/0
3R	3R:9168730	G	C	0/22	6/0
3R	3R:9168743	T	A	0/22	6/0
3R	3R:9168954	T	C	0/24	6/0
3R	3R:9169112	A	G	0/24	6/0
3R	3R:9169858	T	C	0/24	6/0
3R	3R:9170330	A	AT	0/24	6/0
3R	3R:9170334	GA	G	0/20	6/0
3R	3R:9170361	C	G	0/24	6/0
3R	3R:9170407	C	T	0/24	6/0
3R	3R:9170988	C	T	0/22	6/0
3R	3R:9171855	C	G	0/24	6/0
3R	3R:9171857	G	T	0/24	6/0
3R	3R:9171862	T	C	0/24	6/0
3R	3R:9172129	T	C	0/24	6/0
3R	3R:9172664	G	GGTTCTTTTTTTTATAAAACTATTTTACTACCTAAAAGTGAAATGCATA	0/24	6/0
3R	3R:9173531	GA	G	0/24	6/0
3R	3R:9173628	AAGGGAG	A	0/24	6/0
3R	3R:9173679	A	G	0/24	6/0
3R	3R:9173691	G	A	0/24	6/0
3R	3R:9173695	T	C	0/24	6/0
3R	3R:9173743	C	T	0/24	6/0
3R	3R:9173766	T	A	0/24	6/0
3R	3R:9173810	T	A	0/24	6/0
3R	3R:9173948	T	A	0/24	6/0
3R	3R:9174184	A	G	0/24	6/0
3R	3R:9174379	T	G	0/24	6/0
3R	3R:9174479	C	A	0/24	6/0
3R	3R:9174908	C	T	0/24	6/0
3R	3R:9174936	A	G	0/24	6/0
3R	3R:9175176	A	G	0/24	6/0
3R	3R:9175179	T	C	0/24	6/0
3R	3R:9175284	A	T	0/24	6/0
3R	3R:9175306	A	G	0/24	6/0
3R	3R:9175535	G	GCA	0/24	6/0
3R	3R:9175536	T	G	0/24	6/0
3R	3R:9175652	CG	C	0/24	6/0
3R	3R:9175813	A	T	0/24	6/0
3R	3R:9176599	A	C	0/24	6/0
3R	3R:9176850	A	AAGGATTTACTTTTT	0/24	6/0
3R	3R:9176853	G	GAATGATGAA	0/24	6/0
3R	3R:9176867	C	CATTTGGCTGG	0/24	6/0
3R	3R:9176872	A	C	0/24	6/0
3R	3R:9176897	T	A	0/24	6/0
3R	3R:9176902	T	A	0/24	6/0
3R	3R:9176916	T	G	0/24	6/0
3R	3R:9176920	T	TTCAGGG	0/24	6/0
3R	3R:9176924	T	TCGCTGGAAATAC	0/24	6/0
3R	3R:9177469	A	T	0/24	6/0
3R	3R:9177548	A	T	0/24	6/0
3R	3R:9177551	G	GT	0/24	6/0
3R	3R:9177641	C	T	0/24	6/0
3R	3R:9178166	G	A	0/24	6/0
3R	3R:9179187	A	G	0/24	6/0
3R	3R:9179575	T	A	0/24	6/0
3R	3R:9179852	C	T	0/24	6/0
3R	3R:9179878	CA	C	0/24	6/0
3R	3R:9179882	A	G	0/24	6/0
3R	3R:9179894	G	GTGA	0/24	6/0
3R	3R:9179921	TAG	T	0/24	6/0
3R	3R:9179933	G	A	0/24	6/0
3R	3R:9179934	GGA	G	0/24	6/0
3R	3R:9179935	TAA	T	0/24	6/0
3R	3R:9179937	C	CTT	0/24	6/0
3R	3R:9180315	A	G	0/24	6/0
3R	3R:9181036	A	G	0/24	6/0
3R	3R:9181115	GA	G	0/24	6/0
3R	3R:9182262	TGGGGGAGG	T	0/22	6/0
3R	3R:9183034	T	C	0/24	6/0
3R	3R:9183161	A	T	0/24	6/0
3R	3R:9183224	C	T	0/24	6/0
3R	3R:9183850	C	A	0/24	6/0
3R	3R:9184312	C	T	0/24	6/0
3R	3R:9184773	G	C	0/24	6/0
3R	3R:9185036	A	G	0/24	6/0
3R	3R:9185433	C	G	0/24	6/0
3R	3R:9185518	A	G	0/24	6/0
3R	3R:9185537	G	T	0/24	6/0
3R	3R:9186466	T	TAATA	0/24	6/0
3R	3R:9186467	C	CCAGATATATTTTTTCAAAAAGAAT	0/24	6/0
3R	3R:9186490	TTTAACTATCTTTTTTTTTCAG	T	0/24	6/0
3R	3R:9186568	C	T	0/24	6/0
3R	3R:9186569	C	T	0/24	6/0
3R	3R:9186582	A	C	0/24	6/0
3R	3R:9187321	GC	G	10/0	0/6
3R	3R:9187350	A	C	0/24	6/0
3R	3R:9187568	G	C	0/22	6/0
3R	3R:9187579	TGTTGTTG	T	0/22	6/0
3R	3R:9187587	T	TC	0/22	6/0
3R	3R:9187892	A	T	0/24	6/0
3R	3R:9187989	G	T	0/24	6/0
3R	3R:9188006	G	A	0/24	6/0
3R	3R:9188239	C	T	0/24	6/0
3R	3R:9188494	T	G	0/24	6/0
3R	3R:9188690	A	ATTATGATGT	0/24	6/0
3R	3R:9188757	T	G	0/24	6/0
3R	3R:9189378	T	C	0/24	6/0
3R	3R:9190057	G	GGGGGGGGGGT	0/10	6/0
3R	3R:9191240	C	G	0/24	6/0
3R	3R:9191248	G	T	0/24	6/0
3R	3R:9191270	C	G	0/24	6/0
3R	3R:9191302	A	G	0/24	6/0
3R	3R:9191326	A	AC	0/24	6/0
3R	3R:9191442	G	A	0/24	6/0
3R	3R:9192073	T	C	0/24	6/0
3R	3R:9192406	C	G	0/24	6/0
3R	3R:9192760	T	C	0/24	6/0
3R	3R:9193029	T	G	0/24	6/0
3R	3R:9194347	A	G	0/22	6/0
3R	3R:9195154	T	C	0/24	6/0
3R	3R:9196283	A	T	0/24	6/0
3R	3R:9197287	A	T	0/24	6/0
3R	3R:9197800	G	T	0/24	6/0
3R	3R:9199118	C	T	0/24	6/0
3R	3R:9199655	G	A	0/24	6/0
3R	3R:9199681	T	A	0/24	6/0
3R	3R:9199699	G	A	0/24	6/0
3R	3R:9199719	A	T	0/24	6/0
3R	3R:9199736	G	A	0/24	6/0
3R	3R:9199760	C	CA	0/24	6/0
3R	3R:9199795	A	G	0/24	6/0
3R	3R:9200275	T	A	0/24	6/0
3R	3R:9200860	G	A	0/24	6/0
3R	3R:9201905	T	TTGTGCTA	0/24	6/0
3R	3R:9201968	T	C	0/24	6/0
3R	3R:9202295	T	G	0/24	6/0
3R	3R:9202392	A	T	0/24	6/0
3R	3R:9202394	T	C	0/24	6/0
3R	3R:9202422	C	T	0/24	6/0
3R	3R:9202917	GAA	G	0/24	6/0
3R	3R:9203050	T	C	0/24	6/0
3R	3R:9203065	A	C	0/24	6/0
3R	3R:9203365	A	T	0/24	6/0
3R	3R:9204040	A	C	0/24	6/0
3R	3R:9204353	A	G	0/24	6/0
3R	3R:9204458	G	A	0/24	6/0
3R	3R:9204564	GAGAAAAACATTTGCTTC	G	0/20	6/0
3R	3R:9204595	AAACTTTAGAATTTGGATAAAATTAAAACAC	A	0/20	6/0
3R	3R:9204636	G	A	0/22	6/0
3R	3R:9204712	A	G	0/24	6/0
3R	3R:9205806	GT	G	0/24	4/0
3R	3R:9206164	T	C	0/24	6/0
3R	3R:9206208	G	C	0/24	6/0
3R	3R:9206209	A	G	0/24	6/0
3R	3R:9206211	A	C	0/24	6/0
3R	3R:9207216	A	G	0/24	6/0
3R	3R:9207989	C	T	0/24	6/0
3R	3R:9208596	C	A	0/24	6/0
3R	3R:9208615	T	TGTTCTGG	0/24	6/0
3R	3R:9209161	C	G	0/24	6/0
3R	3R:9209220	C	G	0/24	6/0
3R	3R:9211069	G	A	0/24	6/0
3R	3R:9211091	C	G	0/24	6/0
3R	3R:9211424	C	CTGCTTATT	0/24	6/0
3R	3R:9212752	A	AG	0/24	6/0
3R	3R:9212961	C	G	0/24	6/0
3R	3R:9213349	C	G	0/24	6/0
3R	3R:9214160	G	A	0/24	6/0
3R	3R:9214318	T	C	0/24	6/0
3R	3R:9214531	T	C	0/24	6/0
3R	3R:9215385	A	C	0/24	6/0
3R	3R:9215433	T	A	0/24	6/0
3R	3R:9215965	A	G	0/24	6/0
3R	3R:9216103	C	CA	0/24	6/0
3R	3R:9216207	T	TAA	0/24	6/0
3R	3R:9216416	G	T	0/24	6/0
3R	3R:9216436	C	T	0/24	6/0
3R	3R:9217002	A	G	0/24	6/0
3R	3R:9217545	T	TACA	0/24	6/0
3R	3R:9217549	T	TATAATCGTAGGCCTTA	0/24	6/0
3R	3R:9218049	T	C	0/24	6/0
3R	3R:9218154	ATTTTCT	A	0/24	6/0
3R	3R:9218161	ATCTATTCTATTTCTAT	A	0/24	6/0
3R	3R:9219111	G	T	0/24	6/0
3R	3R:9221072	T	A	0/24	6/0
3R	3R:9221074	A	ATG	0/24	6/0
3R	3R:9221087	G	A	0/24	6/0
3R	3R:9221198	G	C	0/24	6/0
3R	3R:9221246	T	G	0/24	6/0
3R	3R:9221331	C	A	0/24	6/0
3R	3R:9221354	G	T	0/24	6/0
3R	3R:9221403	TA	T	0/24	6/0
3R	3R:9221410	T	A	0/24	6/0
3R	3R:9221433	T	A	0/24	6/0
3R	3R:9221452	T	G	0/24	6/0
3R	3R:9221648	T	TCCTTGAAAATTAAACAAGGGTATAAAAACATTAACATTAA	0/24	6/0
3R	3R:9221887	T	C	0/24	6/0
3R	3R:9222559	A	C	0/24	6/0
3R	3R:9222650	C	T	0/24	6/0
3R	3R:9222659	T	C	0/24	6/0
3R	3R:9222793	A	G	0/24	6/0
3R	3R:9222900	G	C	0/24	6/0
3R	3R:9222961	T	G	0/24	6/0
3R	3R:9223126	TATAC	T	0/22	6/0
3R	3R:9223157	C	A	0/22	6/0
3R	3R:9223446	C	A	0/22	6/0
3R	3R:9225016	G	GT	0/24	6/0
3R	3R:9225020	A	AGCATT	0/24	6/0
3R	3R:9226425	C	CT	0/24	6/0
3R	3R:9226569	A	C	0/24	6/0
3R	3R:9231431	T	C	0/24	6/0
3R	3R:9231665	A	G	0/24	6/0
3R	3R:9233292	T	C	0/24	6/0
3R	3R:9233349	T	C	0/22	6/0
3R	3R:9234315	T	C	0/24	6/0
3R	3R:9236455	A	G	0/24	6/0
3R	3R:9236787	A	AT	0/24	6/0
3R	3R:9237247	G	T	0/24	6/0
pum end: 3R:9237682
3R	3R:9237776	T	A	0/24	6/0
3R	3R:9238326	A	G	0/24	6/0
3R	3R:9240718	C	G	0/24	6/0
3R	3R:9240739	T	C	0/24	6/0
3R	3R:9240841	C	T	0/24	6/0
3R	3R:9241212	T	C	0/22	6/0
